# eIF4A2 targets developmental potency and histone H3.3 transcripts for translational control of stem cell pluripotency

**DOI:** 10.1101/2021.12.24.474136

**Authors:** Dan Li, Jihong Yang, Xin Huang, Hongwei Zhou, Jianlong Wang

**Author notes:** Corresponding Author: Jianlong Wang, PhD Professor, Department of Medicine, Columbia Center for Human Development (CCHD) Columbia Stem Cell Initiative (CSCI), Columbia University Irving Medical Center (CUIMC), William Black Building, 8^th^ Fl. Room 816, 650 W. 168^th^ St., New York, NY 10032, Office: BB8-801C.

## Abstract

Translational control has emerged as a fundamental regulatory layer of proteome complexity that governs cellular identity and functions. As initiation is the rate-limiting step of translation, we carried out an RNAi screen for key translation initiation factors required to maintain embryonic stem cell (ESC) identity. We identified eIF4A2 and defined its mechanistic action through Rps26-independent and -dependent ribosomes in translation initiation activation of mRNAs encoding pluripotency factors and the histone variant H3.3 with demonstrated roles in maintaining stem cell pluripotency. eIF4A2 also mediates translation initiation activation of Ddx6, which acts together with eIF4A2 to restrict the totipotent 2-cell transcription program in ESCs through Zscan4 mRNA degradation and translation repression. Accordingly, knockdown of eIF4A2 disrupts ESC proteome causing the loss of ESC identity. Collectively, we establish a translational paradigm of the protein synthesis of pluripotency transcription factors and epigenetic regulators imposed on their established roles in controlling pluripotency.
