## Supplemental Table 5 for "eIF4A2 targets developmental potency and histone H3.3 transcripts for translational control of stem cell pluripotency"

### Sheet: Sheet1
Gene Name	List 1_FC [PSM fold changes, IP1(ms)/IgG(ms)]	List 2_FC [PSM fold changes, IP2(Rb)/IgG(Rb)]	List 3_FC [PSM fold changes, IP3(Rb)/IgG(Rb)]	Lists 1, 2, 3 (5)	Lists 1 and 2 only (5)	Lists 1 and 3 only (2)	Lists 2 and 3 only (66)	List 1 only (10)	List 2 only (33)	List 3 only (41)
Abcf2	1	9	7				Y
Abcf3	1	3	11							Y
Ak4	1	9	18				Y
Alg13	1	9	1						Y
Ap2m1	1	7	4				Y
Ap3b1	1	0.5	8.5							Y
Arhgef1	1	12	23				Y
Arhgef11	1	1	5							Y
Arhgef2	1	8	19				Y
Btaf1	1	2	10							Y
Cdk11b	1	4.5	1.5						Y
Champ1	1	6	1						Y
Chd1l	1	4	3						Y
Chd8	1	8	13.5				Y
Cherp	1	20	1						Y
Cobl	1	4.33333	9.33333				Y
Cps1	5.33333	1.5	0.833333					Y
Cpsf3	1	5	3						Y
Ctbp2	2.4	2.75	4.875							Y
Ctc1	2	6	10				Y
Cul2	1	4	9.5				Y
Cul4b	0.5	2.8	5.2							Y
Ddx11	1	2	5							Y
Ddx19a	1	32	72				Y
Ddx19b	1	29	62				Y
Ddx20	1	0.642857	13.6429							Y
Ddx23	1	12	1						Y
Ddx41	1	1	5							Y
Ddx46	8	1.5	2.83333					Y
Ddx6	0.25	14	24				Y
Dhx38	1	9	7				Y
Diap1	1	1	6							Y
Dis3	1	4	6.15385				Y
Dnajc10	1	3	6							Y
Dnajc13	1	229.429	2.42857						Y
Dnajc21	1	5	1						Y
Dnttip1	1	1	6							Y
Drg2	1	11	14				Y
Dsg4	8	1	1					Y
Dvl2	1	9	17				Y
Dync1h1	5.5625	2.09453	2.81095					Y
Eef1b	0.666667	2.75	4.75							Y
Eef1g	0.5	2.72727	4.54545							Y
Ehd1	1	17	66				Y
Eif2a	1	13	1						Y
Eif2d	1	5	1						Y
Eif3a	5.47619	14.7018	0.824561		Y
Eif3b	4	14.6792	0.792453		Y
Eif3c	4	15.6226	0.735849		Y
Eif3d	4.5	41	2		Y
Eif3f	12	70.75	5.25	Y
Eif3g	2.66667	86	1.5						Y
Eif3h	5	85.3333	4	Y
Eif3i	2.5	86.6667	4				Y
Eif3j1	1	83	1						Y
Eif3k	1	25	2						Y
Eif3l	17	111.333	4	Y
Eif4b	2	31.3333	0.666667						Y
Eif4g1	149	83.5882	1.70588		Y
Eif4g2	23	1305	18	Y
Elp2	1	1	7							Y
Eml4	0.0625	0.0769231	9.46154							Y
Ep400	1	4	3.25						Y
Ercc6l	1	11	20				Y
Esyt1	1	8	3.33333						Y
Faf1	2.5	5.75	7.75				Y
Fam129b	1	3	7							Y
Fermt2	0.333333	10	38				Y
Gars	1	1.25	5.5							Y
Gfm2	1	21	34				Y
Gfpt1	3	3.33333	6							Y
Gtpbp1	2	11	12				Y
Hadhb	1	2	5							Y
Hk2	0.333333	4	13				Y
Hnrnpll	1.5	3.4	5							Y
Hsd17b12	1	4	10				Y
Idh3b	1	14	42				Y
Impdh2	1	147	1						Y
Ints1	1	15	25				Y
Ints2	1	1	7							Y
Ipo9	1	5	17				Y
Kif2c	0.4	2.5	8.25							Y
Kifc1	0.5	0.5	4.5							Y
Larp4	0.333333	50	1						Y
Larp4b	1	40	1						Y
Larp7	1	10	1						Y
Las1l	1	3	4.66667							Y
Lig1	1	7	12				Y
Lrrc40	1	29	66				Y
Lrrc47	0.888889	2.2	4							Y
Mdn1	5.4	2.52542	4			Y
Mettl16	1	4	8				Y
Mlh1	1	3	4							Y
Mllt4	1	34	24				Y
Msto1	1	7	7				Y
Mtor	1	1	5							Y
Naa25	1	2	7							Y
Nacc1	59	0.8	1					Y
Nedd4	0.8	4.8	7.4				Y
Nek1	1	22	1						Y
Nisch	3	10	13				Y
Nmd3	1	7	12				Y
Nop2	1	17	2						Y
Nsf	1	19	24				Y
Nubp2	1	1	7							Y
Oxsr1	1	9	18				Y
Pabpc1	2.81818	13.3478	0.891304						Y
Pabpc4	3.5	31.375	1						Y
Papola	1	15	21				Y
Pcbp1	0.8	3.28571	5.57143							Y
Pdcd4	3	164	1						Y
Pdk1	1	9	14				Y
Pdxdc1	1	8	18				Y
Pes1	1	5	2						Y
Pgls	1	7	9				Y
Plaa	1	14	23				Y
Plk1	1	5	8				Y
Pole	1	7	21				Y
Polr2e	1	4	1						Y
Prune	1	5	10				Y
Psph	1	5	3						Y
Psrc1	1	5	1						Y
Pum1	1	4.5	4				Y
Rab3gap2	1	7	25				Y
Rps6ka1	1	11	25				Y
Rps6ka3	0.5	9	25				Y
Rtf1	1	2	4							Y
Sbno1	4	2.66667	7.33333			Y
Sec14l1	1	8	16				Y
Senp3	1	4	6				Y
Serpinc1	4	1	1					Y
Setd1a	1	3	5.5							Y
Slc2a1	1	18.5	24.5				Y
Slc2a3	7	20	22	Y
Smarcad1	2.2	3.3	4.05							Y
Smarcd1	0.5	6	5				Y
Smc1a	1	2.3	4.7							Y
Smg6	1	14	2						Y
Snx2	1	9	26				Y
Sucla2	1	1	5							Y
Taf9	1	6.5	2						Y
Tardbp	6.33333	1.42857	1.78571					Y
Tcp1	0.909091	3.2	4.95							Y
Trim71	1	16	9				Y
Trip12	3	6	6.33333				Y
Trip13	1	5	9				Y
Trrap	1	5.5	5.5				Y
Tsr1	2	9	1.75						Y
Ttc37	1	2	5							Y
Ttc4	1	1	4							Y
Ttf2	2	4	10.3333				Y
Ttk	1	1	8							Y
Ube4b	1	10	22				Y
Umps	1	20	33				Y
Unc45a	1	1	4							Y
Upf2	1	4	7				Y
Usp48	3	17	15				Y
Vprbp	11	1.2	0.2					Y
Vps13c	1	7	26				Y
Vps4b	1	9	15				Y
Zfp462	7	1.3	0.6					Y
Zmym1	7	1	1					Y
eIF4A2 (bait)	5.7	23.2	22.9
