## Supplemental Table 7 for "eIF4A2 targets developmental potency and histone H3.3 transcripts for translational control of stem cell pluripotency"

### Sheet: shRNAs for TIF RNAi screen
Num	SYMBOL	REFSEQ_ID	GENE_ID	TRC_ID		For each gene, sh1/sh2/sh3 are defined according to the rank of the shRNA presence in the table.
1	Eif2c1	NM_153403.2	236511	TRCN0000009625
2	Eif2c1	NM_153403.2	236511	TRCN0000009627
3	Eif2c1	NM_153403.2	236511	TRCN0000009628
4	Eif2c3	NM_153402.2	214150	TRCN0000009635
5	Eif2c4	NM_153177.3	76850	TRCN0000009638
6	Eif2c4	NM_153177.3	76850	TRCN0000009639
7	Eif4g2	NM_013507.3,NM_001040131.2	13690	TRCN0000009806
8	Eif4g2	NM_013507.3,NM_001040131.2	13690	TRCN0000009809
9	Eif4g2	NM_013507.3,NM_001040131.2	13690	TRCN0000009810
10	Eif2ak3	NM_010121.2	13666	TRCN0000028772
11	Eif2ak3	NM_010121.2	13666	TRCN0000028831
12	Eif2ak3	NM_010121.2	13666	TRCN0000028787
13	Eif3e	NM_008388.2	16341	TRCN0000054933
14	Eif3e	NM_008388.2	16341	TRCN0000054934
15	Eif3e	NM_008388.2	16341	TRCN0000054936
16	Pabpc1	NM_008774.3	18458	TRCN0000054948
17	Pabpc1	NM_008774.3	18458	TRCN0000054951
18	Pabpc1	NM_008774.3	18458	TRCN0000054952
19	Eif6	NM_010579.2	16418	TRCN0000067065
20	Eif4ebp1	NM_007918.3	13685	TRCN0000075608
21	Eif4ebp1	NM_007918.3	13685	TRCN0000075610
22	Eif4ebp2	NM_010124.2	13688	TRCN0000075613
23	Eif4ebp2	NM_010124.2	13688	TRCN0000075614
24	Eif4ebp2	NM_010124.2	13688	TRCN0000075615
25	Eif4ebp3	NM_201256.4	108112	TRCN0000075618
26	Eif4ebp3	NM_201256.4	108112	TRCN0000075620
27	Eif4ebp3	NM_201256.4	108112	TRCN0000075621
28	Eif4e	NM_007917.3	13684	TRCN0000077473
29	Eif4e	NM_007917.3	13684	TRCN0000077476
30	Eif4e	NM_007917.3	13684	TRCN0000077477
31	Eif4b	NM_145625.3	75705	TRCN0000096830
32	Eif4b	NM_145625.3	75705	TRCN0000096831
33	Eif4b	NM_145625.3	75705	TRCN0000096832
34	Eif4g1	NM_145941.2,NM_001005331.1	208643	TRCN0000096809
35	Eif4g1	NM_145941.2,NM_001005331.1	208643	TRCN0000096812
36	Eif4g1	NM_145941.2,NM_001005331.1	208643	TRCN0000096813
37	Eif4g3	NM_172703.2	230861	TRCN0000096814
38	Eif2s2	NM_026030.2	67204	TRCN0000096875
39	Eif2s2	NM_026030.2	67204	TRCN0000096876
40	Eif3a	NM_010123.3	13669	TRCN0000096899
41	Ncbp2	NM_026554.4	68092	TRCN0000102315
42	Ncbp2	NM_026554.4	68092	TRCN0000102318
43	Ncbp2	NM_026554.4	68092	TRCN0000102319
44	Pabpc4	NM_130881.2,NM_148917.2	230721	TRCN0000102375
45	Pabpc4	NM_130881.2,NM_148917.2	230721	TRCN0000102378
46	Pabpc4	NM_130881.2	230721	TRCN0000102379
47	Pabpc5	NM_053114.2	93728	TRCN0000102360
48	Pabpc5	NM_053114.2	93728	TRCN0000102362
49	Pabpc5	NM_053114.2	93728	TRCN0000102363
50	Pabpc6	NM_001163836.1	67543	TRCN0000102430
51	Pabpc6	NM_001163836.1	67543	TRCN0000102432
52	Pabpc6	NM_001163836.1	67543	TRCN0000102433
53	Pabpn1l	NM_001007462.1	382035	TRCN0000102555
54	Pabpn1l	NM_001007462.1	382035	TRCN0000102556
55	Pabpn1l	NM_001007462.1	382035	TRCN0000102557
56	Eif2b5	NM_172265.2	224045	TRCN0000109990
57	Eif2b5	NM_172265.2	224045	TRCN0000109991
58	Eif2b5	NM_172265.2	224045	TRCN0000109994
59	Pabpc2	NM_011033.2	18459	TRCN0000112065
60	Pabpc2	NM_011033.2	18459	TRCN0000112066
61	Pabpc2	NM_011033.2	18459	TRCN0000112067
62	Eif2d	NM_010709.3	16865	TRCN0000119842
63	Eif2d	NM_010709.3,NM_001136070.1	16865	TRCN0000119844
64	Eif2d	NM_010709.3,NM_001136070.1	16865	TRCN0000119845
65	Eif4a2	NM_013506.2	13682	TRCN0000103610
66	Eif4a2	NM_013506.2	13682	TRCN0000103613
67	Eif4a2	NM_013506.2	13682	TRCN0000288491
68	Eif2s1	NM_026114.3	13665	TRCN0000119868
69	Eif2s1	NM_026114.3	13665	TRCN0000119869
70	Eif3l	NM_145139.2	223691	TRCN0000123454
71	Eif3l	NM_145139.2	223691	TRCN0000123455
72	Eif3l	NM_145139.2	223691	TRCN0000123456
73	Eif5a	NM_181582.4,NM_001166589.1,NM_001166592.1,NM_001166595.1,NM_001166593.1,NM_001166594.1,NM_001166590.1,NM_001166591.1,NM_001166596.1	276770	TRCN0000125229
74	Eif5a	NM_181582.4,NM_001166589.1,NM_001166592.1,NM_001166595.1,NM_001166593.1,NM_001166594.1,NM_001166590.1,NM_001166591.1,NM_001166596.1	276770	TRCN0000125230
75	Eif5a	NM_181582.4,NM_001166589.1,NM_001166592.1,NM_001166595.1,NM_001166593.1,NM_001166594.1,NM_001166590.1,NM_001166591.1,NM_001166596.1	276770	TRCN0000125231
76	Eif1a	NM_010120.5	13664	TRCN0000127032
77	Eif1ax	NM_025437.4	66235	TRCN0000177118
78	Eif1ax	NM_025437.4	66235	TRCN0000177822
79	Eif1ax	NM_025437.4	66235	TRCN0000177673
80	Eif5b	NM_198303.2	226982	TRCN0000179179
81	Eif5b	NM_198303.2	226982	TRCN0000181192
82	Eif4h	NM_033561.1	22384	TRCN0000178272
83	Eif4h	NM_033561.1	22384	TRCN0000178145
84	Eif4h	NM_033561.1	22384	TRCN0000177947
85	Eif1ad	NM_027236.2	69860	TRCN0000178581
86	Eif1ad	NM_027236.2	69860	TRCN0000176662
87	Eif5a2	NM_177586.5	208691	TRCN0000184607
88	Eif5a2	NM_177586.5	208691	TRCN0000183247
89	Eif5a2	NM_177586.5	208691	TRCN0000183906
90	Eif4enif1	NM_001166548.1,NM_001166547.1,NM_023743.2,NM_001166549.1	74203	TRCN0000176090
91	Eif3j (eIF3j1)	NM_144545.3	78655	TRCN0000177482
92	Eif3j (eIF3j1)	NM_144545.3	78655	TRCN0000197690
93	Eif3j (eIF3j1)	NM_144545.3	78655	TRCN0000177951
94	Eif4e2	NM_023314.3	26987	TRCN0000201234
95	Eif4e2	NM_001039170.1,NM_023314.3,NM_001039169.1	26987	TRCN0000200650
96	Eif3d	NM_018749.2	55944	TRCN0000196233
97	Eif3d	NM_018749.2	55944	TRCN0000179366
98	Eif3d	NM_018749.2	55944	TRCN0000196110
99	Eif4e3	NM_025829.4	66892	TRCN0000191579
100	Eif4e3	NM_025829.4	66892	TRCN0000200907
101	Eif4e3	NM_025829.4	66892	TRCN0000191911
102	Eif3g	NM_016876.3	53356	TRCN0000183555
103	Eif3g	NM_016876.3	53356	TRCN0000183520
104	Eif3g	NM_016876.3	53356	TRCN0000195756
105	Eif4a1	NM_144958.2	13681	TRCN0000104075
106	Eif4a1	NM_144958.2	13681	TRCN0000104076
107	Eif4a1	NM_144958.2	13681	TRCN0000104078
108	Eif2b2	NM_145445.3	217715	TRCN0000181477
109	Eif2b2	NM_145445.3	217715	TRCN0000198570
110	Eif2b2	NM_145445.3	217715	TRCN0000198656
111	Eif2c3	NM_153402.2	214150	TRCN0000011807
112	Eif2c3	NM_153402.2	214150	TRCN0000011808
113	Eif2c4	NM_153177.3	76850	TRCN0000011809
114	Eif2s1	NM_026114.3	13665	TRCN0000119867
115	Eif5b	NM_198303.2	226982	TRCN0000184610
116	Eif2b4	NM_001127355.1,NM_001127356.1,NM_010122.2	13667	TRCN0000217345
117	Eif2b4	NM_001127355.1,NM_001127356.1,NM_010122.2	13667	TRCN0000193053
118	Eif1b	NM_026892.3	68969	TRCN0000217540
119	Eif1b	NM_026892.3	68969	TRCN0000201298
120	Eif2s3y	NM_012011.1	26908	TRCN0000216545
121	Eif2s3y	NM_012011.1	26908	TRCN0000197899
122	Eif2s3y	NM_012011.1	26908	TRCN0000197990
123	Eif1ad	NM_027236.2	69860	TRCN0000215392
124	Eif1	NM_011508.1	20918	TRCN0000216914
125	Eif1	NM_011508.1	20918	TRCN0000189810
126	Eif1	NM_011508.1	20918	TRCN0000189739
127	Eif2b1	NM_145371.3	209354	TRCN0000217566
128	Eif2b1	NM_145371.3	209354	TRCN0000215722
129	Eif2b1	NM_145371.3	209354	TRCN0000191970
130	Pabpc4l	NM_001101479.1	241989	TRCN0000251815
131	Pabpc4l	NM_001101479.1	241989	TRCN0000251817
132	Pabpc4l	NM_001101479.1	241989	TRCN0000251816
133	Eif4e1b	NM_001033269.2	218268	TRCN0000251708
134	Eif4e1b	NM_001033269.2,NM_001039683.1	218268	TRCN0000251706
135	Eif4e1b	NM_001033269.2,NM_001039683.1	218268	TRCN0000265239
136	Pabpc1l	NM_001114079.1	381404	TRCN0000268709
137	Pabpc1l	NM_001114079.1	381404	TRCN0000268759
138	Pabpc1l	NM_001114079.1	381404	TRCN0000268757
139	Ncbp1	NM_001033201.3	433702	TRCN0000254398
140	Ncbp1	NM_001033201.3	433702	TRCN0000254397
141	Ncbp1	NM_001033201.3	433702	TRCN0000254400
142	Eif2b3	NM_001111277.1,NM_175135.4	108067	TRCN0000252624
143	Eif2b3	NM_001111277.1,NM_175135.4	108067	TRCN0000267422
144	Eif2b3	NM_001111277.1,NM_175135.4	108067	TRCN0000252625
145	Eif2ak1	NM_013557.2	15467	TRCN0000235941
146	Eif2ak1	NM_013557.2	15467	TRCN0000235940
147	Eif2ak1	NM_013557.2	15467	TRCN0000235939
148	Eif2ak4	NM_013719.3	27103	TRCN0000235998
149	Eif2ak4	NM_001177806.1,NM_013719.3	27103	TRCN0000235994
150	Eif1b	NM_026892.3	68969	TRCN0000248238
151	Eif3k	NM_028659.2	73830	TRCN0000250309
152	Eif3k	NM_028659.2	73830	TRCN0000250307
153	Eif3k	NM_028659.2	73830	TRCN0000250306
154	Eif3m	NM_145380.2	98221	TRCN0000251934
155	Eif3m	NM_145380.2	98221	TRCN0000251930
156	Eif3m	NM_145380.2	98221	TRCN0000251933
157	Eif2b4	NM_001127355.1,NM_001127356.1,NM_010122.2	13667	TRCN0000248470
158	Eif2c2	NM_153178.4	239528	TRCN0000255786
159	Eif2c2	NM_153178.4	239528	TRCN0000255787
160	Eif2s3x	NM_012010.3	26905	TRCN0000257624
161	Eif2s3x	NM_012010.3	26905	TRCN0000257613
162	Eif2s3x	NM_012010.3	26905	TRCN0000247276
163	Eif2c2	NM_153178.4	239528	TRCN0000255784
164	Eif2a	NM_001005509.2	229317	TRCN0000267441
165	Eif2a	NM_001005509.2	229317	TRCN0000252695
166	Eif2a	NM_001005509.2	229317	TRCN0000252696
167	Eif3f	NM_025344.2	66085	TRCN0000255731
168	Eif3f	NM_025344.2	66085	TRCN0000255729
169	Eif3f	NM_025344.2	66085	TRCN0000265698
170	Eif2s2	NM_026030.2	67204	TRCN0000288555
171	Eif2ak2	NM_011163.4	19106	TRCN0000274653
172	Eif2ak2	NM_011163.4	19106	TRCN0000274651
173	Eif2ak2	NM_011163.4	19106	TRCN0000274652
174	Eif3b	NM_133916.2	27979	TRCN0000295799
175	Eif3b	NM_133916.2	27979	TRCN0000295800
176	Eif3b	NM_133916.2	27979	TRCN0000288479
177	Eif3h	NM_080635.1	68135	TRCN0000305131
178	Eif3h	NM_080635.1	68135	TRCN0000305068
179	Eif3h	NM_080635.1	68135	TRCN0000308571
180	Eif5	NM_178041.2,NM_173363.5	217869	TRCN0000313046
181	Eif5	NM_178041.2,NM_173363.5	217869	TRCN0000313047
182	Eif5	NM_178041.2,NM_173363.5	217869	TRCN0000312109
183	Eif3a	NM_010123.3	13669	TRCN0000305214
184	Eif3a	NM_010123.3	13669	TRCN0000309153
185	Eif3c	NM_146200.1	56347	TRCN0000305211
186	Eif3c	NM_146200.1	56347	TRCN0000309140
187	Eif3c	NM_146200.1	56347	TRCN0000309077
188	Eif4enif1	NM_001166548.1,NM_001166547.1,NM_023743.2,NM_001166549.1	74203	TRCN0000339954
189	Eif4enif1	NM_001166548.1,NM_001166547.1,NM_023743.2,NM_001166549.1	74203	TRCN0000340296
190	Eif4e2	NM_001039170.1,NM_023314.3,NM_001039169.1	26987	TRCN0000328425
191	Eif6	NM_010579.2	16418	TRCN0000332319
192	Eif6	NM_010579.2	16418	TRCN0000332391
193	Eif4ebp1	NM_007918.3	13685	TRCN0000335449
194	Eif4g3	NM_172703.2	230861	TRCN0000328220
195	Eif4g3	NM_172703.2	230861	TRCN0000328290
196	Eif2ak4	NM_001177806.1,NM_013719.3	27103	TRCN0000361612
197	Pabpn1	NM_019402.2	54196	TRCN0000305879
198	Pabpn1	NM_019402.2	54196	TRCN0000325045
199	Pabpn1	NM_019402.2	54196	TRCN0000324929
200	Eif1a	NM_010120.5	13664	TRCN0000305422
201	Eif1a	NM_010120.5	13664	TRCN0000311320
202	Eif3i	NM_018799.2	54709	TRCN0000363891
203	Eif3i	NM_018799.2	54709	TRCN0000335770
204	Eif3i	NM_018799.2	54709	TRCN0000335693

### Sheet: Other shRNAs
All shRNAs are constructed in pLKO.1 plasmids
shRNA label	shRNA identifier
shNT	SHC002 (sigma)
shGFP	SHC005 (sigma)
shRNA label	target region (5' - 3')
shNanog	GACAGTGAGGTGCATATAC
shSox2	AGGAGCACCCGGATTATAAAT
shLuc	CCTAAGGTTAAGTCGCCCTCG
shDdx6-1	GTGCTAGATGAGGCAGATAAA
shDdx6-2	GACAAACTACAGAAGGCTCTT
shRps26-1	GCCATCAAGAAGTTTGTCATT
shRps26-2	GCTCTATGTCAAGCTGCATTA

### Sheet: Primers
Primers for qRT-PCR
Gene	Primer (5'-3')	F/R
eIF4A2	GCGGATTACAACAGAGAACATGG	F
	CCTCGAAGAAGGGACTCCTTT	R
Rps26	TCATTCGGAACATTGTAGAAGCC	F
	ACAGCTCACGCAATAATGCAG	R
Suz12	TGCCACTAGAAATTCAGAGAGCC	F
	TTGTGCAGGTTTAACAGAACCA	R
H3f3a	TGTGGCCCTCCGTGAAATC	F
	GGCATAATTGTTACACGTTTGGC	R
H3f3b	AAGCAGACCGCTAGGAAGTC	F
	GGTAACGACGGATCTCTCTCAG	R
Oct4	GTGGAGGAAGCCGACAACAATGA	F
	CAAGCTGATTGGCGATGTGAG	R
Nanog	TGGTCCCCACAGTTTGCCTAGTTC	F
	CAGGTCTTCAGAGGAAGGGCGA	R
Cdx2	CAAGGACGTGAGCATGTATCC	F
	GTAACCACCGTAGTCCGGGTA	R
Eomes	AGAACCGTGCCACAGACCAA	F
	TGGTCACAGGTTGCTGGACA	R
b-Actin	CACAGCTTCTTTGCAGCTCCTT	F
	CGTCATCCATGGCGAACTG	R
Otx2	CGTGGGCTACCCCGCCAC	F
	CTGGGTACCGGGTCTTGGCA	R
T	GCTTCAAGGAGCTAACTAACGAG	F
	CCAGCAAGAAAGAGTACATGGC	R
Hand1	ATGTGCCCGCCGACACCAAG	F
	CGGGCTGCTGAGGCAACTCC	R
Zscan4c	CAGCCAGAAAAGCAGACTAAGG	F
	TCTCTGTCAAAGCATACTTGTCC	R
